# A Systematic Review of the Neuroprotective Role and Biomarker Potential of GDF15 in Neurodegeneration

**DOI:** 10.1101/2024.07.07.600156

**Authors:** Finula I. Isik, Shannon Thomson, John F. Cueto, Jessica Spathos, Samuel N. Breit, Vicky W.W. Tsai, David A. Brown, Caitlin A. Finney

## Abstract

Neurodegeneration is characteristically multifaceted, with limited therapeutic options. One of the chief pathophysiological mechanisms driving these conditions is neuroinflammation, prompting increasing clinical interest in immunomodulatory agents. Growth differentiation factor 15 (GDF15; previously also called macrophage inhibitory cytokine-1 or MIC-1), an anti-inflammatory cytokine with established neurotrophic properties, has emerged as a promising therapeutic agent in recent decades. However, methodological challenges and the delayed identification of its specific receptor GFRAL have hindered research progress. This review systematically examines literature about GDF15 in neurodegenerative diseases and neurotrauma. The evidence collated in this review indicates that GDF15 expression is upregulated in response to neurodegenerative pathophysiology and increasing its levels in preclinical models typically improves outcomes. Key knowledge gaps are addressed for future investigations to foster a more comprehensive understanding of the neuroprotective effects elicited by GDF15.
