## Supplementary Tables 1 - 3 for "A Systematic Review of the Neuroprotective Role and Biomarker Potential of GDF15 in Neurodegeneration"

### Sheet: Supplementary Table 1
Summary of GDF15 Biomarker Studies
Study	Condition(s)	Design	GDF15 Measurement (Biofluid, Assay, Source)
Amstad et al 2020	MS	Cross sectional and Longitudinal (3 - 6x GDF15 samples over 4.6 - 5.9 y)	Serum; DuoSet ELISA (R&D), CSF; ELISA (unspecified)
Andersson et al 2015	Stroke (Prospective Cohort)	Longitudinal (1x baseline GDF15 sample, follow up at 11.8 y)	Blood; precommercial immunoassay (Roche)
Asundi et al 2024	VWMD	Cross-sectional	Serum and CSF; Quantikine ELISA (R&D)
Baeva et al 2023	MS	Cross sectional and Longitudinal (1x baseline GDF15 sample, follow up at 18 m)	Serum; Multiplex panel (Eve Technologies)
Ban et al 2017	Glaucoma	Cross sectional	Aqueous humour; Quantikine ELISA (R&D)
Beydoun et al 2023	Dementia (Prospective Cohort)	Longitudinal (1x baseline GDF15 sample, follow up at >3 y)	Plasma; Proteomic analysis
Casanova et al 2023	Dementia and Cognitive Impairment	Cross sectional	Plasma; SOMA aptamer-based capture array
Chai et al 2016	AD and Cognitive Impairment	Cross sectional	Plasma; Quantikine ELISA (R&D)
Chiariello et al 2022	AD and Cognitive Impairment	Cross sectional	CSF; Quantikine ELISA (R&D)
Csecsei et al 2023	SAH	Longitudinal (5x GDF15 samples over 1 - 9 d)	Serum; Milliplex Magnetic Bead Panel Luminex Immunoassay (Merck)
Davis et al 2020	PD	Cross sectional	Serum; ELISA (BioVendor)
De Marchis et al 2023	Stroke (Prospective Cohort with atrial fibrillation)	Longitudinal (1x baseline GDF15 sample, follow up at 2 y)	Plasma; unspecified
Evangelisti et al 2022	MD (m3243A > G mutation)	Cross sectional	Serum; ELISA (Thermo Fischer)
Guo et al 2024	Dementia, AD (Prospective Cohort)	Longitudinal (1x baseline GDF15 sample, 14.1 year follow up)	Plasma; proteomics
Gyanwali et al 2021	Dementia	Longitudinal (1x baseline GDF15 sample, 1, 2 and 3 year follow up)	Serum; Quantikine ELISA (R&D)
Huddar et al 2021	MD	Cross sectional	Serum; Sandwich ELISA (BioVendor)
Jarvilehto et al 2022	SMAj	Cross sectional	Serum; Quantikine ELISA (R&D)
Jean et al 2022	MD (Leigh Syndrome)	Case study	Plasma; unspecified
Jennings et al 2022	CMT	Cross sectional	Serum; Quantikine ELISA (R&D)
Jeong et al 2020	Stroke	Longitudinal (1x baseline GDF15 sample, follow up at 1 d - 3 m)	Plasma; Quantikine ELISA (R&D)
Ji et al 2017	MD	Cross sectional	Serum; ELISA (Abcam)
Ji et al 2023	Dementia and Cognitive Impairment	Longitudinal (1x baseline GDF15 sample, follow up at 5 y)	Plasma; Quantikine ELISA (R&D)
Jiang et al 2015	Dementia and Cognitive Impairment	Cross sectional	Serum; ELISA (In-house, Brown et al 2002)
Kosa et al 2020	MS	Cross sectional	CSF; DuoSet ELISA (R&D)
Li et al 2022b	MD	Cross sectional	Plasma; ELISA (Finetest)
Lin et al 2020	Glaucoma	Cross sectional	Aqueous humour; Quantikine ELISA (R&D)
Lin et al 2021	Glaucoma	Longitudinal (2x GDF15 samples over 6 m)	Aqueous humour; Quantikine ELISA (R&D)
Lin et al 2023	MD	Cross sectional	Serum; ELISA (R&D)
Lind et al 2015	Stroke (Prospective Cohort)	Longitudinal (1x baseline GDF15 sample, follow up at 5.5 or 10y)	Blood; proteomics
Liu et al 2021	Stroke	Cross sectional	Serum; ELISA (Thermo Fischer)
Lu et al 2022	Dementia (Prospective Cohort)	Longitudinal (1x baseline GDF15 sample, follow up at 4y)	Plasma; Ella immunoassay (ProteinSimple)
Lu et al 2020	Stroke	Cross sectional	Serum; ELISA (CUSABIO)
Maetzler et al 2016	LBD	Cross sectional	CSF; GDF15 Fluorometry Assay (Luminex)
Maresca et al 2020	MD	Cross sectional	Serum; ELISA (Thermo Fischer)
McGrath et al 2020	Dementia (Prospective Cohort)	Longitudinal (1x baseline GDF15 sample, follow up at 11.8 y)	Plasma; Sandwich ELISA on Luminex (Sigma-Aldrich)
Melvin et al 2019	MS	Cross sectional and Longitudinal (2x GDF15 samples over 7.4 m)	Serum; ECLIA (MSD)
Miyaue et al 2020a	MD and PD	Cross sectional	Serum; ELISA (R&D)
Miyaue et al 2020b	MD and NMOSD	Cross sectional	Serum; ELISA (R&D)
Montero et al 2016	MD	Cross sectional	Serum/plasma; Quantikine ELISA (R&D)
Nohara et al 2019	MD, NMOSD and ALS	Cross sectional	Serum; ELISA (R&D)
Palu et al 2023	CMT	Cross sectional	Serum; Quantikine ELISA (R&D)
Penas et al 2021	MD	Cross sectional	Plasma; ELISA (R&D)
Riley et al 2022	MD	Cross sectional	Serum; ELISA (BioVendor)
Walker et al 2023	Dementia (Prospective Cohort)	Longitudinal (1x baseline GDF15 sample, 25 year follow up)	Plasma; SOMAmer-based capture assay, and ELISA (Roche)
Worthmann et al 2011	Stroke	Longitudinal (5x GDF15 samples over 6h - 7d)	Plasma; IRMA (In-house IRMA, Kempf et al, 2007)
Wu et al 2021	AD, PD and ALS	2-sample Mendelian Randomization Study using summary-level GWAS datasets	[1] Framingham Offpsring Cohort, Plasma; ELISA (Roche Diagnostics)
			[2] Prospective Investigation of the Vasculature in Uppsala Seniors Study, Plasma; In-house IRMA (Kempf et al 2007)
			[3] The Northern Sweden Population Health Study, Plasma; Proseek Multiplex Immunoassay ONC1v1 panel (unspecified)
			[4] Sydney Memory and Aging Study, Serum; In-house ELISA (Brown et al 2002)
Yao et al 2017	PD	Cross sectional	Serum; ELISA (Abcam)
Yatsuga et al 2015	MD and MS/NMOSD	Cross sectional	Serum; ELISA (R&D)
You et al 2023	Dementia, PD and Stroke (Prospective Cohort)	Longitudinal (1x baseline GDF15 sample, follow up at 14.1 y)	Plasma; proteomic analysis
Yue et al 2020	PD and MSA	Cross sectional	Serum; ELISA (Abcam)
Summary of GDF15 Ex Vivo Tissue Studies
Study	Condition(s)	Tissue analysed
Chiariello et al 2022	AD	Frontal cortex
Satoh et al 2006	MS	Frontal cortex
	Stroke	Ischemic lesions (parietal cortex)
Wang et al 2022	AD	GSE5281; entorhinal cortex, hippocampus, medial temporal gyrus, posterior cingulate, superior frontal gyrus, primary visual cortex
		GSE9770; entorhinal cortex, hippocampus CA1, middle temporal gyrus, posterior cingulate, superior frontal gyrus, primary visual cortex
		GSE28146; hippocampal grey and white matter

### Sheet: Supplementary Table 2
Summary of GDF15 levels by disease neurodegenerative category
Green	Indicates GDF15 levels are significantly elevated in ND condition compared to HC
Orange	Indicates a significant change in GDF15 levels in ND condition compared to other ND conditions/disease controls							d
Blue	Indicates significant longitudinal change related to GDF15 levels or ND outcome in ND condition
White	Indicates other comparative observations (disease subtype, duration, severity, age, sex)
Grey	Indicates no significant change in GDF15 levels or association with neurodegenerative outcome
Light green	Indicates a significant association between GDF15 and a neurodegenerative outcome
Category (# publications)	Study	Design	Cohort size, sex (F/M) & and age (mean/median/range (years))	GDF15 measurement	GDF15 levels (mean/median pg/mL)	Comparative analysis of GDF15 levels	Diagnostic cut-off (pg/mL)	AUC (sensitivity, specificity %)	GDF15 association highlights	GDF15 association with subject age	Notes (abbreviations)
Mitochondrial disease (n = 14)	Yatsuga et al. 2015	Cross-sectional (MD and healthy and disease controls (mixed disease cohort))	MD: n = 48, 25/23, 33.6	Serum; ELISA (R&D)	MD: 2760	↑GDF15, MD vs HC (p = n.a.)	710	0.997(97.9,95.2)	Associated with JMDRS (r = 0.76, p < 0.001)	n.a.	MD: Mitochondrial disease
			HC: n = 146, 76/70, 23.6		HC: 462.5	↑GDF15, all MD subtypes vs HC (p = n.a.)			Associated with NMDAS (r = 0.67, p < 0001)		NMD: Non-mitochondrial Neuromuscular disease
	Montero et al. 2016	Cross-sectional (MD and healthy and disease controls (non-mitochondrial NMD))	MD: n = 48, sex n.a., 1m - 17	Serum/plasma; Quantikine ELISA (R&D)	MD: 4046	↑GDF15, MD vs HC (p = n.a.)	550	0.82 (67.8, 92.3)	n.a	No association in pediatric MD cohort (p = n.a.)	HC: Healthy controls
			NMD: n = 19. sex n.a., 2m - 18		NMD: 349.1	↑GDF15, MD vs NMD (p = n.a.)					NMDAS: Newcastle Mitochondrial Disease Adult Scale
			HC: n = 33, sex n.a., 1m - 18		HC: 350.3	Higher confidence in increased GDF15 with confirmed and definitive diagnosis.					JMDRS: Japanese Mitochondrial disease Rating Scale
	Ji et al. 2017	Cross-sectional (MD and healthy and disease controls (non-mitochondrial NMD))	MD: n = 42, 17/25, 28.8	Serum; ELISA (Abcam)	MD: 2521	↑GDF15, MD vs HC (p = n.a.)	508	0.999 (n.a)	Positive correlation with disease severity (NMDAS) (r = 0.51, p < 0.01)	n.a.
			NMD: n = 20, 7/13, 39		NMD: 402	↑GDF15, MD vs NMD (p = n.a.)
			HC: n = 50, 18/32, 29.5		HC: 312
	Nohara et al. 2019	Cross-sectional (MD and other conditions LE, MS/NMOSD, ALS)	MD: n = 15, 7/8, 44	Serum; ELISA (R&D)	MD: 2084.3	↑GDF15, MD vs LE (p < 0.05)	n.a	n.a	No correlation with clinical/neuroimaging features (incl. daily level of activity, #cells in CSF and MRI findings) (p > 0.05)	No association in adult MD cohort (r = 0.22, p = .40)	LE: Limbic encephalitis
			LE: n = 15, 10/5, 47		LE: 498.4	↑GDF15, MD vs MS/NMOSD (p < 0.05)
			MS/NMOSD: n = 14, 10/4, 44		MS/NMOSD: 550	↑GDF15, MD vs ALS (p < 0.05)
			ALS: n = 19, 11/8, 57		ALS: 655.3
	Maresca et al. 2020	Cross-sectional (MD and healthy control)	MD: n = 123(70), 47/76, 44	Serum; ELISA (Thermo Fischer)	MD: 3712.74	↑GDF15, MD vs HC (p < 0.0001)	711	0.96 (89, 92)	n.a	No association in adult MD (p > 0.05), positive association in HC (r2 = 0.335, p = 0.003)	MELAS: Mitochondrial encephalomyopathy, lactic acidosis and stroke-like episodes
			HC: n = 35(24), 20/15, 41		HC: 459.39	MEAS and MERRF significantly elevated compared to HC when stratified by MD phenotype.					MERRF: Myoclonic epilepsy with ragged red fibers
	Miyaue et al. 2020a	Cross-sectional (MD and healthy control and PD)	MD: n = 5, sex n.a., 43.6	Serum; ELISA (R&D)	MD: 3363.20	↑GDF15, MD vs HC (p < 0.001)	n.a	n.a	n.a	n.a
			PD: n = 36, 18/18, 72.44		PD: 1472.22
			HC: n = 30, 17/13, 71.93		HC: 1092
	Miyaue et al. 2020b	Cross-sectional (MD and healthy control and other conditions TD and NMOSD)	MD: n = 5, 2/3, 43.6	Serum; ELISA (R&D)	MD: 3363.2	↑GDF15, MD vs HC (p < 0.001)	n.a	n.a	n.a	No association in adult MD (p > 0.05), association in HC (β = 0.431, p = 0.031)	TD: Thiamine deficiency
			NMOSD: n = 3, 2/1, 40.7		NMOSD: 445.0
			TD: n = 4, 2/2, 63.0		TD: 3990.5
			HC: n = 28, 16/12, 70.9		HC: 1062.0
	Huddar et al. 2021	Cross-sectional (MD and healthy and disease controls (non-mitochondrial NMD))	MD: n = 30,14/16, 1.5 - 60	Serum; Sandwich ELISA (BioVendor)	MD: 4085.15	↑GDF15, MD vs HC (p < 0.0001)	1883	0.895 (73.33, 97.22)	n.a	No association in mixed MD (p > 0.05), associated in NMD (R = 0.635, p < 0.0001)
			NMD: n = 36, 24/12, 3 - 55)		NMD: 1580.46	↑GDF15, MD vs NMD (p < 0.0001)
			HC: n = 36, 18/18, 18 - 60		HC: 942.79
	Penas et al. 2021	Cross-sectional (MD and healthy and disease controls (non-mitochondrial NMD))	MD: n = 60, 38/22, 46.8	Plasma; ELISA (R&D)	MD: 1757	↑GDF15, MD vs HC (p < 0.0001)	975	0.87 (71.93, 92.86)	n.a	n.a
			NMD: n = 41, 21/20, 48		NMD: 1167	↑GDF15, MD vs NMD (p < 0.0001)
			HC: n = 56, 31/25, 50.1		HC: 588
	Evangelisti et al. 2022	Cross-sectional (MD only)	MD: n = 17, 7/10, 43.1	Serum; ELISA (Thermo Fischer)	n.a	n.a	n.a	n.a	Trending negative correlation with mean supratentorial GM density (where m.3243A>G carrier have loss) (p = 0.055).	n.a
									Positive correlation with white matter microstructural changes incl. mean MD, LONG and RD values (mixed, p < 0.05)
	Jean et al. 2022	Case study (1 Leigh Syndrome patient)	Leigh: n = 1, 1/0, 4	Plasma; unspecified	Leigh: 968	Increased GDF15 relative to laboratory controls.	n.a	n.a	n.a	n.a
	Li et al. 2022b	Cross-sectional (MD and healthy and disease controls (non-mitochondrial NMD))	MD: n = 51, 21/30, 3	Plasma; ELISA (Finetest)	MD: 919.46	↑GDF15, MD vs HC (p < 0.001)	297.568	0.891(n.a)	n.a	Association with pediatric MD (r = 0.318, p < 0.05)
			NMD: n = 30, 14/16, 3.5		NMD: 294.86	↑GDF15, MD vs NMD (p < 0.001)
			HC: n = 50, 25/25, 3.1		HC: 221.21	8/15 NMD patients with epilepsy also had elevated serum GDF15. MDs classified by nervous system involvment did not significantly vary (p > 0.05). Multi-system involvement elevated levels (p < 0.05).
	Riley et al. 2022	Cross-sectional (MD and healthy and disease controls (non-mitochondrial NMD))	MD: n = 56, 29/27, 10	Serum; ELISA (BioVendor)	MD: 1336	↑GDF15, MD vs HC (p < 0.001)	905	0.93 (n.a)	No association with disease severity (p = n.a)	n.a
			NMD: n = 27, sex n.a., age n.a.		NMD: ~1028	↑GDF15, MD vs NMD (p = 0.003)
			HC: n = 30, sex n.a., age n.a.		HC: 439
	Lin et al. 2023	Cross sectional (MiMY, PEO and MELAS MD disorders)	MiMy: n = 47, 21/26, 25	Serum; ELISA (R&D)	MiMy: 3548.5	↑GDF15, MiMy vs PEO (p <0.001)	n.a	n.a	n.a	n.a	MiMy: Mitochondrial myopathy without extraocular muscules involvmenet
			PEO: n = 76, 41/35, 31.6		PEO: 1399.8	↑GDF15, MiMy vs MELAS (p <0.001)					PEO: Progressive external opthalmoplegia
			MELAS: n = 125, 64/61, 27.1		MELAS: 1659.6
Alzheimer's disease and dementia (n = 11)	Jiang et al. 2015	Cross-sectional (MCI, dementia, unclassified and non-demented centenarians)	MCI: n = 112, 51/61, 80.19	Serum; ELISA (Brown et al 2002)	MCI: 1372.3	↑GDF15, MCI vs CN (p = 0.013)	n.a.	n.a.	Association with WM integrity stronger in MCI group than CN.	Age association in whole cohort (r = 0.364, p < 0.001)	MCI: Mild Cognitive Decline
			Dementia: n = 10, 6/4, 81.62		Dementia: 1442.32				Association with WMH integrity measure mean FA (β= -.159, p = 0.01) in whole cohort.		UC: Unclassified
			UC: n = 50, 24/26, 79.57		UC: 1268.29				No association with whole brain WM volumes (p > 0.05) in whole cohort.		CN: Non-demented centenarians
			CN: n = 155, 88/67, 79.23		CN: 1161.66				Negative association with global cognitive scale after adjustment (β = −0.134, p = 0.023) in whole cohort.
	Chai et al. 2016	Cross-section (AD, CIND and NCI controls)	AD: n = 100, 42/58, 77.4	Plasma; Quantikine ELISA (R&D)	AD: 1606.4	↑GDF15, AD vs NCI (p < 0.001)	n.a.	n.a.	Higher GDF15 associated with CeVD in CIND and AD but not NCI subjects. GDF15 associated with CIND (OR = 2.43; 95% CI, 0.91–6.49) and AD (4.93, 1.31–18.61). Higher GDF15 associated with white matter hyperintensities via ARWMC score and neuroimaging on AD/CIND with CeVD.	n.a	AD: Alzheimer's disease
			CIND: n = 144, 69/45, 71.3		CIND: 1130.2	↑GDF15, CIND vs NCI (p < 0.001)			No significant association with cortical infarct or lacunes.		CIND: Cognitive impairment no dmenetia
			NCI: n = 80, 42/38, 68.3		NCI: 827.1						NCI: No cognitive impairment
	McGrath et al. 2020	Longitudinal (1x baseline GDF15 sample, follow up at 11.8 y) (Dementia, prospective cohort)	Prospective cohort: n = 1603, 845/758, 68.7	Plasma; Sandwich ELISA on Luminex (Sigma-Aldrich)	n.a.	n.a.	n.a.	n.a.	Associated with risk of all-cause dementia (1.54 (1.22–1.95) and AD-dementia (OR = 1.37; 95% CI, 1.03–1.81), loses significance for AD dementia lost after covarying for NT-proBNP.	n.a
									Negative association with total brain volume, hippocampal volume and greater WMHV (p < 0.05). Negative association with global cognitive performance (p < 0.05).
	Gyanwali et al 2021	Longitudinal (1 x baseline GDF15 sample, follow up at 1, 2 and 3 y) (Dementia and NCI cohort)	Dementia/NCI: n = 434, 250/184, 74	Serum; Quantikine ELISA (R&D)	PC: 1195.5	n.a.	n.a.	n.a.	In combined cohort, GDF15 associated with memory decline at 1 y (β = -.98; 95% CI, -1.68 --0.29, p < 0.05), 2 y (β = -1.3; 95% CI, -2.01--0.59, p < 0.05)and 3 y (β = -1.42; 95% CI, -2.14 --0.69, p < 0.05) controlling for cardiovascular risk factors and demographics. Retains significance in cohort without dementia but not in dementia cohort alone.	n.a.
									No significant association with clinical events and incidence of cerebrovascular disease (p > 0.05)
									GDF15 associated with decline in visuomotor speed in dementia cohort over time (p = 0.044)
	Wu et al. 2021	2-sample Mendelian randomization study using summary-level datasets from GWAS (AD, PD, ALS)	AD: n = 21982, 13475/8507, 72.9	Serum/plasma; mixed immunoassays#	n.a.	n.a.	n.a.	n.a.	Increased serum GDF15 levels associated with higher AD risk (OR = 1.14; 95% CI, 1.04-1.24, p = 0.004)	n.a	# Framingham Offpsring Cohort plasma analysed using an electrochemiluminescence GDF15 immunoassay (Roche Diagnostics), Prospective Investigation of the Vasculature in Uppsala Seniors Study plasma analysed using in-house GDF15 IRMA (Kempf et al 2007), The Northern Sweden Population Health Study plasma analysed using Proseek Multiplex Immunoassay ONC1v1 panel and Sydey Memory and Aging Study serum …
			HC: n = 41944, 23950/17994, 72.4
			GDF15: n = 5440, 2889/2551, 62.1						Genetically-predicted AD is not associated with circulating GDF15 (0.011 SD; 95% CI, -0.018 - 0.041, p = 0.450)
	Lu et al. 2022	Longitudinal (1x baseline GDF15 sample, follow up 4y) (Dementia, prospecctive cohort)	Prosepctive cohort: n = 401, 233/168, 76	Plasma; Ella immunoassay (ProteinSimple)	Prospective: 1144	↑GDF15, CDR 0.5 vs 0 (p <0.001)	n.a.	n.a.	Increased GDF15 associated with incident dementia (HR = 3.49; 95% CI, 1.36, 8.93, p = 0.009)	n.a.	CDR: Clinical Dementia Rating
	Beydoun et al. 2023	Longitudinal (1x baseline GDF15 sample, follow up at >3 y) (Dementia, prospective cohort)	Prospective cohort: n = 37269, 19789/17480, 60.2	Plasma; proteomic analysis	n.a.	n.a.	n.a.	n.a.	11.1% overall proportion mediating interaction linking hospital-treated infections and all-cause dementia (95% CI: 5.8-16.5%, p < 0.001)	n.a
									GDF15 clustered with other top mediators PLAUR, EPHA2, LAIR1 and CKAP4 (STRING analysis)
	Chiariello et al. 2022	Cross-sectional (AD with low and high T-tau, and MCI controls)	AD (low T-Tau): n = 20, 11/9, 69.9	CSF: Quantikine ELISA (R&D)	AD(low T-Tau): ~240	No change GDF15, AD(low or high T-tau) vs non-AD (p > 0.05)	n.a.	n.a.	Serum and CSF GDF15 correlated (ρ = 0.378; p = 0.02)	n.a
			AD (high T-Tau): n = 20, 12/8, 70.2		AD(high T-Tau): ~260
			Non-AD MCI: n = 8, 4/4, 73		Non-AD: ~330
	Casanova et al. 2023	Cross-sectional (Dementia, MCI and cognitively normal controls)	Dementia: n = 88, 52/36, 79.3	Plasma; SOMA aptamer-based capture array	n.a.	n.a.	n.a.	n.a.	Positively associated with AD-PS scores (β= 0.05, SE = 0.01 t = 4.31 p < 0.001)	n.a	AD-PS: Alzheimer's disease pattern similarity
			MCI: n = 589, 320/269, 76.7
			HC: n = 1172, 747/425, 76
	Ji et al. 2023	Longitudinal (1x baseline GDF15 sample, follow up at 5 y) (Dementia)	CIND: n = 134, 62/72, 71	Plasma; Quantikine ELISA (R&D)	CIND: 1132.2	↑GDF15, CIND vs NCI (p < 0.001)	n.a	n.a	Correlated with higher free water in multiple WM regions in patients with CIND and dementia at baseline, and not in NCI.	n.a
			Dementia: n = 98, 62/36, 76.3		Dementia: 1555.4	↑GDF15, Dementia vs NCI (p < 0.001)			Correlated with total white matter hyperintensity volume (r = 0.19, 95% CI = 0.07–0.31, p < 0.05)
			NCI: n = 76, 44/32, 68.5		NCI: 827.1	↑GDF15, Dementia vs CIND (p < 0.001)
	Walker et al. 2023	Longitudinal (1x baseline GDF15 sample, 25 year follow up) (Dementia, prospective cohort)	Non-demented adults: n = 10,981, 5930/5051, 60	Plasma; SOMAmer-based capture assay, and ELISA (Roche)	n.a.	n.a.	n.a.	n.a.	Associated with dementia risk at 25 and 15 years after adjustment for demographic characteristics and risk factors (p = 4.11E-15, 3.5E-10)	n.a
									Associated with cognitive decline (p < 0.05), doesn't survive multiple corrections.
									Associated with neuroinflammation marker YKL-40 (p < 0.05)
	You et al. 2023	Longitudinal (1x baseline GDF15 sample, follow up at 14.1 y) (Dementia, PD and stroke, prospective cohort)	Preclinical: n = 52006, 28056/23950, 58	Plasma; proteomic analysis	n.a.	n.a.	n.a.	n.a.	Associated with higher risk for dementia (p = n.a)	n.a
	Guo et al 2024	Longitudinal (1x baseline GDF15 sample, follow up at 14.1 y) (Dementia and AD, prospective cohort)	PC [1]: n = 52,645, 28376/24269, 58	Plasma; Proteomics	n.a.	n.a.	n.a.	n.a.	GDF15 associated with increased risk of all-cause dementia (HR = 1.28, p = 5.91 × 10−16)	n.a.
			Dementia: n = 1417, 687/729, 66						GDF15 associated with increased risk of AD (: HR = 1.19, p = 0.038)
			AD: n = 691, 379/312, 67						GDF15 associated with increased risk of vascular dementia ( HR = 1.43, p = 4.99 × 10−8)
			VaD: n = 285, 111/174, 66
Synucleinopathy (n = 7)	Maetzler et al. 2016	Cross-sectional (LBD including PDND, PDD and DLB, and healthy controls)	PDND: n = 59, 30/29, 67	CSF; GDF15 Fluorometry Assay (Luminex)	PDND: 200	↑GDF15, LBD vs HC (p < 0.0001)	n.a.	n.a.	Positive correlation with H&Y stage (r2 = 0.12, p < 0.001) t-Tau (r2 = 0.20, p < 0.0001), p-tau (r2 = 0.17, p <0.0001) and MMSE (r2 = 0.09, p = 0.002) in collective LBD group.	Association with age of parkisonism onset (r2 =0.22, p < 0.001), age of dementia onset (r2 = 0.23 p = 0.001)	LBD: Lewy Body disease
			PDD: n = 17, 8/9, 75		PDD: 292	Highest in PDD subgroup.					PDND: Parkinson's disease, no dementia
			DLB: n = 23, 12/11, 69		DLB: 235						PDD: Parkinson's disease with dementia
			HC: n = 95, 55/40, 61		HC: 184						DLB: Dementia with Lewy Bodies
	Yao et al. 2017	Cross-sectional (PD and healthy controls)	PD: n = 104, 51/53, 59.22	Serum; ELISA (Abcam)	PD: 573.50	↑GDF15, PD vs HC (p = 0.000)	436.56	0.860 (71.15, 87.50)	Positive correlation with disease duration ( r = 0.231, p = 0.019), UPDRS-III Score (r = 0.386, p = 0.000) and male gender (r = 0.320, p = 0.00).	Association with current age ( r = 0.236, p = 0.016).	H&Y stage: Hoehn and Yahr scale
			HC: n = 88, 43/45, 58.33		HC: 288.23	Elevated in PD male patients compared to female (p = 0.001)			No association found with medication use (p > 0.05).	No association with age of parkinsonism onset (p > 0.05)	MMSE: Mini-Mental State Examination
	Davis et al. 2020	Cross-sectional (PD and healthy controls)	PD: n = 121, 46/75, 63.6	Serum; ELISA (BioVendor)	PD: 2162	No change GDF15, PD vs HC (p = 0.07)	5854	0.57 (n.a.)	Positive correlation with disease duration (r2 = 0.240, p = 8.67 × 10−3)	Associated with age in PD (r2 = 0.585, p = 1.89 × 10−12), moderate-weak correlation with age at onset (r2 = 0.444, p = 4.23 × 10−7)
			HC: n = 103, 56/47, 61.4		HC: 1868	Modest increase in LOPD.
	Miyaue et al. 2020a	Cross-sectional (MD, PD and healthy control)	MD: n = 5, sex n.a., 43.6	Serum; ELISA (R&D)	MD: 3363.20	↑GDF15, PD vs HC (p = 0.034)	n.a	n.a	n.a.	Positive association with age in PD (p < 0.001)
			PD: n = 36, 18/18, 72.44		PD: 1472.22
			HC: n = 30, 17/13, 71.93		HC: 1092
	Yue et al. 2020	Cross-sectional (MSA, PD and healthy controls)	PD: n = 50, 26/24, 61.4	Serum; ELISA (Abcam)	PD: 506.70	↑GDF15, MSA vs HC (p = 0.000)	470.42 (MSA vs HC)	0.929 (85.7, 88)	n.a	n.a
			MSA: n = 49, 26/23, 61.7		MSA: 1105.69	↑GDF15, MSA vs PD (p = 0.000)	1075.91 (MSA vs PD)	0.765 (51, 95)
			HC: n = 50, 30/20, 58.5		HC: 313.85	Elevated in MSA patients who are male, higher disease duration, older, MSA-P, or with probable diagnosis. Sex differences identified.
	Wu et al. 2021	2-sample Mendelian randomization study using summary-level datasets from GWAS (AD, PD, ALS, aging populations)	PD: n = 33674, sex n.a., age n.a.	Serum/plasma; mixed immunoassays#	n.a.	n.a.	n.a.	n.a.	Change in GDF15 blood concentration not associated with risk of PD (OR = 1.02; 0.94-1.11, p = 0.597)	n.a
			HC: n = 449056, sex n.a., age n.a.
			GDF15: n = 5440, 2889/2551, 62.1
	You et al. 2023	Longitudinal (1x baseline GDF15 sample, follow up at 14.1 y) (Dementia, PD and stroke, prospective cohort)	Preclinical: n = 52006, 28056/23950, 58	Plasma; proteomic analysis	n.a.	n.a.	n.a.	n.a.	Associated with higher risk for Parkinson's disease (p = n.a)	n.a
MS/NMOSD (n = 7)	Yatsuga et al. 2015	Cross-sectional (MS/NMOSD and healthy controls)	MS: n = 9, 6/3, 41.3	Serum; ELISA (R&D)	MS: 892.7	No change GDF15 in MS or NMOSD vs HC (p > 0.05)	n.a.	n.a.	n.a.	n.a.	MS: Multiple Sclerosis
			NMOSD: n = 4, 4/0, 48.5		NMOSD: 685						NMOSD: Neuromyelitis Optica spectrum disorder
			HC: n = 146, 76/70, 23.6		HC: 462.5
	Melvin et al. 2019	Cross sectional and Longitudinal (2x GDF15 samples over 7.4 m) (MS, ME/CFS and healthy controls)	MS: n = 20, 15/5, 52.7	Serum; ECLIA (MSD)	MS: 677[1], 729[2]	No change GDF15 in MS, ME/CFS vs HC (p > 0.05)	n.a	n.a	n.a	Associated in MS (p < 0.0001)	ME/CFS: Myalgic encephalomelitis, chronic fatigue syndrome
			ME/CFS: n = 40, 27/13, 44.1		ME/CFS: 720 [1], 670[2]	↑GDF15, MS at follow-up [2] vs baseline [1] (p = 0.01)
			HC: n = 40, 23/17, 42.9		HC: 491[1], 495[2]
	Nohara et al. 2019	Cross-sectional (MD and other conditions LE, MS/NMOSD, ALS)	MD: n = 15, 7/8, 44	Serum; ELISA (R&D)	MD: 2084.3	↓GDF15, MS/NMOSD vs MD (p < 0.05)	n.a	n.a	Positive correlation with EDSS (r = 0.74, p < .0001)	Associated in MS (r = 0.60, p = .002)
			LE: n = 15, 10/5, 47		LE: 498.4
			MS/NMOSD: n = 14, 10/4, 44		MS/NMOSD: 550
			ALS: n = 19, 11/8, 57		ALS: 655.3
	Kosa et al. 2020	Cross-sectional (MS including PPMS SPMS, RRMS and healthy controls)	PPMS: n = 116, 59/57, 53.9	CSF; DuoSet ELISA (R&D)	n.a	↑GDF15#, PPMS vs HC (p < 0.05)	n.a	n.a	n.a	Associated with MS (r2 = 0.5, p < 0.0001)	PPMS: Primary Progressive MS
			SPMS: n = 70, 40/30, 51.8			↑GDF15#, SPMS vs HC (p < 0.0001)					SPMS: Secondary Progressive MS
			RRMS: n = 129, 79/50			No change GDF15, RRMS vs HC (p > 0.05)					RRMS: Relapsing-remitting MS
			HC: n = 39, 20/19, 37.3			↑GDF15#, PPMS vs RRMS (p < 0.0001)					EDSS: Expanded Disability Status Scale
						↑GDF15#, SPMS vs RRMS (p < 0.05)
	Amstad et al. 2020	Cross sectional and Longitudinal (3 - 6x GDF15 samples over 4.6 - 5.9 y) (RRMS, NIND, OIND and healthy controls)	RRMS: n = 42, 36/6, 39	Serum; DuoSet ELISA (R&D)	RRMS: 356(serum), 58(CSF)	No change GDF15 (serum), RRMS vs HC (p > 0.05)	n.a.	n.a.	Serum and CSF GDF15 correlated (r = 0.41 95% CI = 0.25–0.56, p < 0.0001)	Associated in RRMS (r = 0.52, p = 0.0002)	NIND: Noninflammatory neurologic disease
			NIND: n = 46, 32/14, 40		NIND: 304(serum), 64(CSF)	↓GDF15(serum), RRMS vs OIND (p < 0.001)					OIND: Other inflammatory neurologic disease
			OIND: n = 42, 6/36, 56		OIND: 600 (serum), 160 (CSF)	↑GDF15(serum), stable MS vs intermittent MRI MS (p = 0.02)
			HC: n = 29, 18/11, 38	CSF; ELISA (unspecified)	HC: 325 (serum)	↓GDF15(CSF), RRMS vs OIND (p < 0.001)
	Miyaue et al. 2020b	Cross-sectional (MD, NMOSD, TD and healthy controls)	MD: n = 5, 2/3, 43.6	Serum; ELISA (R&D)	MD: 3363.2	No change GDF15, NMOSD vs HC (p > 0.05)	n.a	n.a	n.a	n.a
			NMOSD: n = 3, 2/1, 40.7		NMOSD: 445.0
			TD: n = 4, 2/2, 63.0		TD: 3990.5
			HC: n = 28, 16/12, 70.9		HC: 1062.0
	Baeva et al. 2023	Cross sectional and Longitudinal (1x baseline GDF15 sample, follow up at 18 m) (PPMS and healthy controls)	PPMS: n = 39, 15/24, 55.6	Serum; multiplex panel (Eve Technologies)	PPMS: 396.6	↑GDF15, PPMS vs HC (p = 0.0025)	n.a	n.a	No correlation with EDSS score (p > 0.05)	Associated in combined PPMS and HC (r = .28, p = 0.04)	9HPT: Nine-hole peg test
			HC: n = 16, 9/7, 51.5		HC: 301.3	↑GDF15, PPMS with stable vs worsened T25FWT outcome (p = 0.032)			Negative correlation with percent change in 9HPT worsening (r = -.41, p = 0.012)
						↑GDF15, PPMS with stable vs worsened composite motor outcome (p = 0.032)			Baseline GDF15 levels predicted composite motor outcome (p = 0.01, OR = 0.98 (0.97-0.99)
Glaucoma (n = 3)	Ban et al. 2017	Cross-sectional (presurgical POAG and healthy controls)	POAG 1: n = 23, 18/5, 70.4	Aqueous humour: Quantikine ELISA (R&D)	POAG: 131.3	↑GDF15, POAG(all) vs HC (p < 0.001)	n.a.	n.a.	No association of GDF15 with intraocular pressure (p = n.a)	No association with age (p = n.a)	POAG: Primary Open Angle Glaucoma
			POAG 2: n = 15, 9/6, 70.5		HC: 2.7	↑GDF15, POAG(2) and POAG(3) vs HC (p < 0.001)
			POAG 3: n = 19, 12/7, 70.1			↑GDF15, POAG(3) vs POAG(1) (p < 0.05)			Covariate adjusted model indicates log-transformed GDF15 level was a significant predictor of worse mean deviation (β-coefficient = –2.0, 95% CI: –3.7 to –0.2; t = –2.3, P = 0.027)
			HC: n = 23, 14/9, 65.8
	Lin et al. 2020	Cross-sectional (POAG, PXG and healthy controls)	POAG: n = 6, 2/4, 67.8	Aqueous humour: Quantikine ELISA (R&D)	n.a.	↑GDF15, POAG vs HC (p < 0.001)	n.a.	n.a.	Negative assosication with the mean deviation on HVF in grouped glaucoma (r = -.80, -.95-.39, p =0.003)	n.a	PXG: Pseudoexfoliative glaucoma
			PXG: n = 6, 4/2, 73.8			↑GDF15, PXG vs HC (p < 0.001)
			HC: n = 23, 14/9, 65.8
	Lin et al. 2021	Longitudinal (2x GDF15 samples over 6 m) (Glaucoma)	Glaucoma: n = 9, 5/4, 71	Aqueous humour: Quantikine ELISA (R&D)	n.a.	Mixed GDF15 changes, 6/9 patients elevated and 3/9 reduced at follow up.	n.a.	n.a.	No correlation with IOP at either timepoint (p >0.05).	n.a	HVF: Humphrey Visual Field
									GDF15 fold change correlated with IOP sd (r = 0.87, p = 0.003), range (r = 0.87, p = 0.003) and maximum values (r = 0.876, p = 0.003)		IOP: Intraocular pressure
Motor neuron disease (n = 3)	Nohara et al. 2019	Cross-sectional (MD and other conditions LE, MS/NMOSD, ALS)	MD: n = 15, 7/8, 44	Serum; ELISA (R&D)	MD: 2084.3	↓GDF15, ALS vs MD(p < 0.05)	n.a	n.a	n.a	Associated in ALS (r = 0.72, p < .0001)
			LE: n = 15, 10/5, 47		LE: 498.4
			MS/NMOSD: n = 14, 10/4, 44		MS/NMOSD: 550
			ALS: n = 19, 11/8, 57		ALS: 655.3
	Wu et al. 2021	2-sample Mendelian randomization study using summary-level datasets from GWAS (AD, PD, ALS, aging populations)	ALS: n = 20806, 8676/12129, 59.8	Serum/plasma; mixed immunoassays#	n.a.	n.a.	n.a.	n.a.	Change in GDF15 blood concentration not associated with risk of ALS (OR = 0.96; 95% CI, 0.90-1.01, p = 0.120)	n.a
			HC: n = 59804, 41802/18001
			GDF15: n = 5440, 2889/2551, 62.1
	Jarvilehto et al. 2022	Cross-sectional (SMAJ and healthy controls)	SMAJ: n = 49, 29/20, 65	Serum; Quantikine ELISA (R&D)	SMAJ: 653	No change GDF15, SMAJ vs HC (p = 0.29)	n.a.	n.a.	n.a	n.a	SMAJ: Spinal Muscular Atrophy Jokela type
			HC: n = 24, 14/10, 63		HC: 574
Charcot-Marie-Tooth (n = 2)	Jennings et al. 2022	Cross-sectional (CMT and healthy controls)	CMT: n = 41, sex n.a., age n.a.	Serum; Quantikine ELISA (R&D)	CMT: ~750	↑GDF15, CMT vs HC (p < 0.0001)	411.8	0.972(94, 93)	n.a	Associated in CMT and HC (p = n.a)	CMT: Charcot-Marie-Tooth
			HC: n = 12, sex n.a., age n.a.		HC: ~375	Elevated GDF15 with increasing CMTES.					CMTES: CMT Neuropathy Examination Score
	Palu et al. 2023	Cross sectional (CMT subtypes)	Rare PMP22 variants: n = 4, 2/2, 3 - 46 y	Serum; Quantikine ELISA (R&D)	Rare variants: n.a	No change GDF15, CMT1A vs rare PMP22 var (p > 0.05)	n.a	n.a	Positively correlates with disease severity for CMT1A (r2 = 0.4727, p = 0.028)	n.a	PMP22: Peripheral myelin protein 22
			CMT1A: n = 9, 5/4, 54		CMT1A: 1166.44
			CMT2K: n = 2, 1/1, 34.5		CMT2K: 530.5
			HC: n = 20, n.a, 48		HC: n.a
Vanishing White Matter Disease (n = 1)	Asundi et al 2024	Cross-sectional (VWMD and healthy controls)	VWM (serum): n = 16, 10/6, 14.3	Serum; Quantikine ELISA (R&D)	VMD: 477	No change GDF15n in serum, VWM vs HC (p > 0.05)	n.a.	n.a.	n.a.	n.a.	VWMD: Vanishing White Matter Disease
			VWM (CSF): n = 6, 3/3, 16		HC: 584
			HC: n = 16, 8/8, 23.4	CSF; Quantikine ELISA (R&D)	VMD: 1516	↑GDF15 in CSF, VWMD vs HC (p < 0.05)
					HC: 64
Stroke (n = 7)	Worthmann et al. 2011	Longitudinal (5x GDF15 samples over 6h - 7d) (Stroke)	IS/TIA: n = 57, 27/30, 74	Plasma; IRMA (Kempf et al, 2007)	IS/TIA (6h): 1630	↑GDF15 (6h), mRS>1 vs mRS<1 (90 d) (p = 0.001)	1630 (at 7d)	0.75(71,77)	GDF15 at 6, 12 24 h and 90 d positively correlates with S100B (r=0.36-0.63 p <0.05). GDF15 at all timepoints associates with mRS and NIHSS scores at 7 and 90 d (p < 0.01).	Associated at all timepoints (r = 0.44-0.64; all p < 0.01)	TIA: Transient ischemic attack
							1736 (at 90d)	0.78(72,78)			mRS: Modified Rankin Score
	Andersson et al. 2015	Longitudinal (1x baseline GDF15 sample, follow up at 11.8 y) (Stroke, prospective cohort)	Prospective cohort (stroke): n = 3374(230), 1791/1583, 59	Blood; precommercial immunoassay (Roche)	n.a.	n.a.	n.a.	n.a.	Associated with incident stroke/TIA in models adjusted for age and sex (OR = 1.92; 95% CI, 1.36-2.73, p = 0.0003), but loses significance after adjustment for established risk factors incl systolic BP, hypertension treatment, diabetes, smoking, cardiovascular/atrial fibrillation, B-type natriuretic peptide, C reactive protein and urine albumin) (p > 0.05)	n.a	IS: Ischemic stroke
	Lind et al. 2015	Longitudinal (1x baseline GDF15 sample, follow up at 5.5 or 10 y) (Stroke, prospective cohort)	Prospective cohort (PIVUS): n = 977, 498/479, 70.1	Blood; proteomics	n.a.	n.a.	n.a.	n.a.	Associated with incident stroke in merged ULSAM and PIVUS cohorts after adjustment for age sex and study (HR = 1.33; 95% CI, 1.11-1.59, p = 0.0017).	n.a.	ULSAM: Uppsala Longitudinal Study in Adult Men
			Prospective cohort (ULSAM): n = 720, 0/720, 77.5
	Lu et al. 2020	Cross-sectional (Stroke and healthy controls)	IS: n = 310, 138/172, 62	Serum; ELISA (CUSABIO)	IS: 1285	↑GDF15, IS vs HC (p < 0.001)	n.a.	n.a.	Positive correlation with NIHSS ((r = 0.332, P < 0.001), mRS (r = 0.353, P < 0.001) and lesion volumes (r = 0.228, P < 0.001). Positive correlation with BDI-FS score (r = 0.342, P < 0.001) and predictive of post-stroke depression.	No association in IS (p < 0.05)	NIHSS: National Institutes of Health Stroke Scale
			HC: n = 200, 90/110, 62		HC: 895	Increased GDF15 in patients diagnosed with depression at 90 d (also had higher initial stroke severity and larger infarct volume, p < 0.001).					BDI-FS: Beck Depression Inventory Fast Screen
	Jeong et al. 2020	Longitudinal (1x baseline GDF15 sample, follow up at 1 d - 3 m) (Stroke)	IS: n = 62, 38/24, 66.2	Plasma; Quantikine ELISA (R&D)	IS: 492.8	↑GDF15 (6h), mRS(3-6) vs mRS(0-2) at discharge (p = 0.025) and 90d (p = 0.007)	n.a.	n.a.	Positive correlation with infarct volume (r = 0.452, p = 0.001) and poorer ASPECT score (r = -0.376, p = 0.007)	No association (p = n.a)	ASPECT: Alberta Stroke Program Early CT
	Liu et al. 2021	Cross-section (Stroke and healthy controls)	Stroke: n = 87, 39/48, 65.56	Serum; ELISA (Thermo Fischer)	Stroke: 1410	↑GDF15, Stroke vs HC (p < 0.001)	1200	0.883(69.5,72.4)	n.a	n.a
			HC: n = 50, 21/29, 64.93		HC: 870	Increased GDF15 in individuals with greater stroke severity (p < 0.001)
	De Marchis et al. 2023	Longitudinal (1x baseline GDF15 sample, follow up at 2 y)(Stroke, prospective cohort with AF)	AF[1]: n = 1232, 321/911, 71.4	Plasma; no methodology	AF[1]: 1373.5	↑GDF15, Stroke vs No stroke (p <0.001)	n.a	n.a	Associated with primary outcome (OR = 1.68; 95% CI, 1.11–2.53)	n.a	AF: Atrial fibrillation
			No stroke[2]: n = 1154, 306/848, 71.2		No stroke[2]: 1347.4
			Stroke:[2] n = 78, 15/63, 75		Stroke[2]:1870.8
	You et al. 2023	Longitudinal (1x baseline GDF15 sample, follow up at 14.1 y) (Dementia, PD and stroke, prospective cohort)	Preclinical: n = 52006, 28056/23950, 58	Plasma; proteomic analysis	n.a.	n.a.	n.a.	n.a.	Associated with higher risk for stroke (p = n.a)	n.a
Subarachnoid haemorrhage (n = 1)	Csecsei et al. 2023	Longitudinal (5x GDF15 samples over 1 - 9 d) (SAH)	SAH: n = 150, 104/46, 55	Serum; Milliplex Magnetic Bead Panel Luminex Immunoassay (Merck)	SAH [1d]: 3400	↑GDF15, SAH vs HC (p < 0.001)	2770 (5d)	0.865(89.1,79.8)	GDF15 at days 1, 3, 4, 7 and 9 positively associated with unfavourable outcome at 3 months (p < 0.05)	n.a.	SAH: Subarachnoid hemorrhage
			HC: n = 30, 18/12, 58		HC: 1800	↑GDF15 [1], WFNS IV-V vs WFNS I-III (p < 0.05)					WFNS: World Federation of Neurosurgical Societies Score
						↑GDF15, mRS(3-6) vs mRS(0-2) at 3 months (p < 0.025)
Note: Age, sex and GDF15 levels were calculated or interpolated wherever exact values were not provided.

### Sheet: Supplementary Table 3
Summary of ND Animal Models Examining GDF15
Study	ND Condition Category	Type of model
Asundi et al 2024	VWMD	(a) Mouse (C57BL/6J) ONC, (b) Mouse (R19H|HO and 132H|HO) VWMD
Ban et al 2017	RD/Glaucoma	(a) Mouse (C57BL/6J) ONC, (b) Mouse (C57BL/6J) EIU, (c) Mouse, (129S1/SvImJ) LIRD, (d) Mouse (DBA/2J) chronic glaucoma, (e) Rat (Sprague Dawley) ONC
Charalambous et al 2013	RD/Glaucoma	Mouse (GDF15^lacZ/lacZ and C57BL/6 Wt) ONC
Golakani et al 2019	CNS Injury (mechanical)	Mouse (GDF15 TG, KO and C57BL/6 Wt) contusive SCI
Iwata et al 2021	RD/Glaucoma	Mouse (ddY) ONC
Jennings et al 2022	CMT	(a) Mouse (C61 het), (b) Mouse (Gjb1 null), (c) Mouse (HSPB8^K141N KI), (d) Mouse (Gars^P278KY), (e) Mouse (GARS^C201R), (f) Mouse (C57BL/6J Wt)
Jeon et al 2022	CMT	Mouse (TrJ: B6.D2-Pmp22Tr-J/J)
Kim et al 2018	AD	Mouse (5xFAD)
Kim et al 2015	AD	Mouse (APP/PS1 and C57BL/6 Wt)
Machado et al 2016a	PD	Mouse (GDF15 KO and Wt) MPTP-injection
Machado et al 2016b	PD	Mouse (GDF15 KO and Wt) 6-OHDA-injection
Mensching et al 2012	PNS Injury	Rat (Lewis) sciatic nerve injury
Nichterwitz et al 2020	SMAj	Mouse (Smn^-/- /SMN2^+/+ / SMNdelta7^+/+ and Smn^+/+ /SMN2^+/+ / SMNdelta7^+/+ Wt control)
Reinehr et al 2022	RD/Glaucoma	Rat (Lewis) experimental autoimmune glaucoma
Schindowski et al 2011	Stroke	Mouse (GDF15 KO and C57BL/6 Wt) middle cerebral artery occlusion
Schober et al 2001	CNS Injury (thermal)	Rat (Wistar) cryolesion
Strelau et al 2000	PD	Rat (Wistar) 6-OHDA injection
Strelau et al 2009	CNS Injury (mechanical), Aging	Mouse (GDF15 KO and Wt) facial nerve transection
Varadarajan et al 2015	HD	Drosophila (w;+;UAS HTT93Q exon 1)
Wang et al 2015	PNS Injury	Mouse (GDF15 KO and C57BL6/J: Wt) sciatic nerve crush or transection
Xiong et al 2023	AD	Mouse (APP/PS1 and C57BL/6 Wt)
Yi et al 2015	CNS Injury (excitotoxicity)	Mouse (ICR) Kainic acid injection
Summary of ND Cell Models Examining GDF15
Study	ND Condition Category	Cell ND Model
Abrosimov et al 2024	CNS Injury (mitochondrial dysfunction)	Human Lund Mesencehpalic cells (LUHMES) treated with subtoxic MPP+ dose (10uM, 48 hr)
Asundi et al 2024	VWMD	Rat primary astrocytes treated with tunicamycin (24 hr)
Chiariello et al 2022	AD/Cognitive Impairment	Human primary dermal fibroblasts (Alzheimer's disease patient/non-demented controls)
Iwata et al 2021	RD/Glaucoma	Rat primary retinal ganglion cells (P5 dissociated retinas)
Jeon et al 2022	CMT	(a) Rat RT4 Schwannoma overexpressing PMP22, (b) Human WJ-MSCs cocultured with RT4
Kim et al 2015	AD	(a) Human hUCB-MSC, (b) Mouse neural stem cells (6 month old subventricular zone and hippocampi), (c) Rat primary hippocampal neurons (CA3-CA1 hippocampus P1 pup)
Kim et al 2018	AD	(a) Mouse BV2 treated with human Aβ42, (b) Human hUCB-MSC cocultured with BV2
Kosa et al 2020	MS	Human primary neurons, astrocytes, HCMEC/D3 brain endothelial, CHME5 microglia, HCPEpiC choroid plexus endothelial cells treated with rotenone (100nM, 24h)
Kostuk et al 2019	PD	(a) Rat midbrain culture (E14.5, TH-GFP+ VTA or SN), (b) Rat primary astrocytes (E15.4 GFP+ VTA or SN astrocytes), (c) Human iPSC derived DAergic cells (IMR90-4) treated with MPP+ toxin (5 - 100 uM, 48 hr)
Kunz et al 2009	CNS Injury (neuroinflammation)	Rat PC-12 treated with IL-6 (10ng/mL, 24h)
Lee et al 2017	CNS Injury (neuroinflammation)	Human normal human astrocytes treated with blood derived triglyceride-rich lipoproteins (150 mg/dl), lipoprotein lipase (2U/mL) or ethanol control
Li et al 2022	PD	Human SH-SY5Y treated with Rotenone (100nM, 24h)
Liu et al 2019	PD	Mouse HT22 treated with ATP synthase inhibitor oligomycin (5, 10, 25, 50 uM, 24h)
Machado et al 2016b	PD	(a) Mouse primary microglia (P0 GDF15 KO whole brain) treated with Ifn-y (10ng/mL), (b) Mouse midbrain culture (E14 GDF15 KO ventral mesencephalon) treated with 6-OHDA (80 uM, 48h)
Mendsaikhan et al 2018	CNS Injury (mitochondrial dysfunction)	Human SH-SY5Y expressing mitochondrial ferratin plasmid
Nichterwitz et al 2020	SMAj	Human iPSC-derived motoneurons treated with growth differentiation deprivation assay
Satoh et al 2006	CNS Injury (DNA damage)	Human NPC-derived astrocytes (18.5 wk fetus) treated with topoisomerase II inhibitor etopside (20uM)
Straub et al 2021	ALS	Human fibroblast (ALS CHCHD10 p.15L patient and Wt CHCHD10)
Strelau et al 2000	PD	Rat primary midbrain culture (E14 midbrain) treated with iron (100uM)
Subramaniam et al 2003	CNS Injury (low K+)	Rat cerebellar granule cells (P8 cerebellum) treated with physiological low K+ conditions (5MM)
Varadarajan et al 2015	HD	Rat PC-12 expressing mutant HTT
Xiong et al 2021	AD	Human SH-SY5Y treated with Aβ42 peptides (1, 5, 10, 20 uM, 1 week)
Xiong et al 2023	AD	Human SH-SY5Y treated with Aβ25-35 (50uM, 24h)
Yi et al 2015	CNS Injury (excitotoxicity)	Rat primary astrocyte (P1 cerebrum) treated with LPS (100ng/mL, 1 3 5h)
Younes et al 2023	ALS	Mouse primary motoneurons (3m SOD1G93A spinal cord) treated with neurotrophic factor deprivation or NO donor DETANONOate
Zhang et al 2020	CNS Injury (patient-derived)	Human mesenchymal stromal cells (GEO dataset of neural heterotopic ossification samples from patients w brain or SCI, stroke, cerebral anoxia)
